# Long-term P fertilization influences microbial carbon use efficiency and soil organic matter decomposition in non-allophanic Andosols

**DOI:** 10.1101/2025.04.29.651165

**Authors:** Wako Koizumi, Timothy J Clough, Soichi Kojima, Tomoyuki Makino, Soh Sugihara, Yoshitaka Uchida, Toru Hamamoto

## Abstract

Phosphorus (P) availability affects soil carbon (C) cycling such as microbial C use efficiency (CUE) and priming effects (PEs). While non-allophanic Andosols are characterized by high organic C content and strong P retention, the effects of different P fertilization regime on C dynamics in these soils remain poorly understood. In this study, we conducted a 20-day incubation experiment using ^13^C-enriched glucose to investigate how different soil P levels (Truog-P: 157 mg P kg^-1^ and 12 mg P kg^-1^) impacted microbial C dynamics in non-allophanic Andosols from contrasting field management practices. Our results showed that soil organic matter (SOM) priming is associated with P fertilization management, with total primed CO_2_-C emissions remaining low in these soils. In the high-P soils, glucose and nitrogen (N) addition resulted in negative PEs, whereas in the low-P soils, the same treatment stimulated microbial SOM mining, resulting in positive PEs. Additionally, higher glucose-derived CUE was found in the high-P soils than in low-P soils after 20 days of incubation. These findings suggest that long-term P fertilization influences both substrate-induced microbial assimilation and SOM decomposition, with P limitation potentially promoting SOM mining which, along with concurrent soil acidity and exchangeable Al toxicity, modulates CUE. This study provides insights for improving C sequestration in non-allophanic Andosols through soil fertility management.
