## Supplemental tables for "Long-term P fertilization influences microbial carbon use efficiency and soil organic matter decomposition in non-allophanic Andosols"

### Sheet: Table S1
	Table S1. Land history of plots in contrasting P fertility soils.
	Plot	Year	Crops	Years	Chemical Phosphorus Fertilizer (kg ha–1 yr–1)	Other Chemical Fertilizers (kg ha–1 yr–1)	Other materials (t ha–1 yr–1)
	High Phosphorus	1964-1972	Grassland	9	31	N: 131, K: 83	-
		1973-1986	Maize	7	66	N: 150, K: 125	Cattle manure: 40
			Grassland	7	31	N: 131, K: 83	-
		1987-1991	-	5	-	-	-
		1992-2001	Garlic	10	361	N: 294, K: 149	Cattle manure: 40
		2002-2013	-	12	-	-	-
		2014	Soybean	1	44	N: 30, K: 83	-
		2015-2016	-	2	-	-	-
		2017-2018	Maize	2	-	-	-
		2019-2020	-	2	-	-	-
		2021-2023	Maize	3	-	N: 150, K: 125	-
	Low Phosphorus	2009	-	1	-	-	-
		2010	Soybean	1	-	N: 30, K: 83	-
		2011-2012	-	2	-	-	-
		2013-2014	Soybean	2	-	N: 30, K: 83	-
		2015	-	1	-	-	-
		2016	Welsh onion	1	-	N: 150, K: 201	-
		2017-2019	-	2	-	-	-
		2020-2023	Maize	4	-	N: 150, K: 125	-
	P inputs were applied as triple superphosphate The values of phosphorus are expressed as elemental phosphorus.
	Cattle manure contains approximately 1.0% N, 0.5% P, and 1.5% K on a fresh weight basis.

### Sheet: Table S2
	Table S2. Chemical properties characterized non-allophanic acid soil in HP and LP soils (mean (SD)). For each property, significant differences between HP and LP soils were determined by independent samples t-tests.
	Soil	Exchangeable Acidity		P-retention	Alp		Fep		Alo		Feo		Exchangeable Al
				(%)	(mg Al kg–1)		(mg Fe kg–1)		(mg Al kg–1)		(mg Fe kg–1)		(mg Al kg–1)
	HP	0.78125	(0.11)	85.229	12.2925	(0.15)	6.00375	(0.15)	14.3067	(1.09)	5.836	(0.39)	-
	LP	6.80556	(0.12)	94.5364	15.5025	(0.20)	6.80125	(0.20)	17.5192	(1.83)	5.814	(0.60)	191.716	(8.90)
	P values	<0.0001		<0.0001	<0.001		<0.001		<0.05		n.s		<0.0001
	Exchangeable acidity, Alp, Fep, Alo, Feo, and Exchangeable Al represent the amount of acid cations, Pyrophosphate-extractable Al, Pyrophosphate-extractable Fe, Acid oxalate-extractable Al, Acid oxalate-extractable Fe and 1 M KCl-extractable Al, respectively.

### Sheet: Table S3
	Table S3. Statistical significances in CO2 emissions and priming effects in soils during incubation. Levels of significance were based on two-way analysis of variance (ANOVA).
		Cumulative CO2 (mg C kg–1)						Glucose-derived CO2 (mg C kg–1)						SOM-derived CO2 (mg C kg–1)						PEs over 20 days incubation						Total primed CO2-C	Glu-derived CO2-C
	ANOVA P values	1-day	2-day	6-day	8-day	12-day	20-day	1-day	2-day	6-day	8-day	12-day	20-day	1-day	2-day	6-day	8-day	12-day	20-day	1-day	2-day	6-day	8-day	12-day	20-day	(% of added glucose C)	(% of added glucose C)
	Soil	<0.05	<0.01	<0.0001	<0.0001	<0.0001	<0.0001	n.s	n.s	n.s	n.s	n.s	n.s	n.s	<0.05	<0.001	<0.001	<0.001	<0.0001	<0.1	<0.01	<0.1	<0.1	<0.001	<0.001	<0.01	n.s
	Substrate	n.s	<0.01	n.s	<0.001	<0.0001	<0.0001	n.s	<0.01	<0.05	n.s	n.s	n.s	n.s	n.s	<0.001	<0.0001	<0.0001	<0.0001	n.s	n.s	<0.1	<0.01	<0.001	<0.001	<0.001	n.s
	Soil × Sub	n.s	n.s	n.s	n.s	n.s	n.s	n.s	n.s	n.s	n.s	n.s	n.s	n.s	n.s	n.s	n.s	n.s	n.s	n.s	n.s	n.s	n.s	n.s	n.s	n.s	n.s

### Sheet: Table S4
	Table S4. Priming effects over 20 days incubation (mean (SD)). Statistical significances showed in Table S3. Different letters indicate significant differences according to Tukey's HSD post-hoc test.
	Treatment		PEs over 20 days incubation												Total primed CO2-C			Glu-derived CO2-C
			1-day		2-day		6-day		8-day		12-day		20-day
	Soil	Substrate	(mg C kg–1soil)												(% of added glucose C)			(% of added glucose C)
	HP	glc	–1.38	(6.07)	0.55	(6.57)	12.63	(8.70)	17.48	(9.08)	26.75	(9.77)	36.02	(10.10)	8	(2.24)	b	53.18	(1.45)
		glcN	–5.07	(4.50)	–3.15	(5.39)	–0.37	(6.89)	0.02	(7.30)	0.66	(7.96)	–3.18	(8.87)	–0.71	(1.97)	c	54.75	(2.21)
	LP	glc	2.11	(5.34)	7.59	(7.26)	20.44	(8.83)	27.04	(9.99)	42.63	(10.71)	55.41	(11.61)	12.88	(2.58)	a	53.37	(2.57)
		glcN	2.85	(0.65)	7.00	(1.24)	11.97	(3.07)	14.21	(4.07)	22.17	(3.98)	20.93	(4.29)	5.22	(0.95)	b	52.92	(1.54)
	PEs, priming effects of CO2-C emission by glucose addition; Total primed CO2-C and Glu-derived CO2-C, the increase of CO2-C derived from SOM and glucose by glucose addition as the percentage of added glucose C, respectively.

### Sheet: Table S5
	Table S5. Microbial biomass nutrients at 2 and 20 days after incubation (mean ± SD, n =4, but n =3 in LP Ctr at 20 days and in LP glc (MBP and log(MBC:MBP)) at 2 days due to an operational error during the experiment). Statistical significances showed in Table S6. Different letters indicate significant differences according to Tukey's HSD post-hoc test.
	Treatment		After 2 day incubation															After 20 day incubation
			MBC total		MBC glucose-derived		MBC SOM-derived			MBP			log(MBC:MBP)		PHOS			MBC total			MBC glucose-derived			MBC SOM-derived			MBP			log(MBC:MBP)		PHOS
	Soil	Substrate	(mg C kg–1)		(mg C kg–1)		(mg C kg–1)			(mg P kg–1)			molar basis		(umol g–1h–1)			(mg C kg–1)			(mg C kg–1)			(mg C kg–1)			(mg P kg–1)			molar basis		(umol g–1h–1)
	HP	Ctr	1192.43	(17.87)	-		1192.43	(17.87)	a	75.12	(44.63)		1.69		2.31	(0.057)	abc	1150.4	(40.88)	ab	-			1150.4	(46.66)	a	89.53	(34.77)	a	1.56	c	2.30	(0.041)	b
		glc	1138.86	(78.65)	327.305	(31.86)	811.556	(53.31)	c	31.93	(9.46)		1.98		2.32	(0.048)	ab	1226.9	(53.34)	a	187.285	(8.75)	a	1039.62	(50.13)	ab	44.49	(18.75)	ab	1.9	bc	2.25	(0.024)	b
		glcN	1092.29	(112.09)	297.037	(37.23)	795.254	(76.91)	c	56.14	(47.52)		1.98		2.49	(0.044)	a	1117.46	(43.25)	ab	175.553	(3.02)	ab	941.905	(46.95)	bc	105.8	(69.78)	a	1.51	c	2.54	(0.060)	a
	LP	Ctr	1042.36	(106.56)	-		1042.36	(106.56)	ab	29.71	(7.39)		1.97		2.02	(0.202)	c	1033.33	(88.50)	ab	-			1033.33	(110.38)	ab	21.23	(6.85)	ab	2.12	ab	1.91	(0.064)	d
		glc	1193.93	(116.29)	271.452	(29.07)	922.478	(89.54)	bc	24.84	(16.00)		2.18		2.21	(0.098)	bc	1046.82	(36.55)	b	150.612	(5.94)	b	896.208	(36.43)	c	17.75	(3.05)	b	2.19	ab	2.02	(0.050)	cd
		glcN	1199	(52.20)	300.427	(21.27)	898.573	(31.12)	c	23.01	(13.11)		2.23		2.41	(0.127)	ab	1181.18	(28.09)	ab	178.504	(21.49)	ab	1002.68	(24.59)	bc	13.24	(8.82)	b	2.5	a	2.18	(0.087)	bc
	MBC glucose-derived, Microbial biomass C derived from glucose: MBC SOM-derived, Microbial biomass C derived from SOM: MBP, microbial biomass P: MBC: MBP is their molar-based ratio: PHOS, microbial P-acquired enzyme activity.

### Sheet: Table S6
	Table S6. Statistical significances in biochemical properties in soils during incubation. Levels of significance were based on three-way analysis of variance (ANOVA).
			pH(CaCl2）	DOC	IN	Resin P	HCl-P	MBC total	MBC glucose-derived	MBC SOM-derived	MBP	log(MBC:MBP)	PHOS
	ANOVA P values			(mg C kg–1)	(mg N kg–1)	(mg P kg–1)	(g P kg–1)	(mg C kg–1)	(mg C kg–1)	(mg C kg–1)	(mg P kg–1)	molar basis	(umol g–1h–1)
	Soil		<0.0001	<0.0001	<0.001	<0.0001	<0.0001	n.s	<0.05	n.s	<0.0001	<0.0001	<0.0001
	Substrate		<0.0001	n.s	<0.0001	n.s	n.s	n.s	n.s	<0.0001	n.s	n.s	<0.0001
	Day		<0.01	<0.01	<0.0001	<0.0001	n.s	n.s	<0.0001	<0.001	n.s	n.s	<0.0001
	Soil × Sub		<0.001	n.s	n.s	<0.01	n.s	<0.01	<0.01	<0.001	n.s	n.s	n.a
	Soil × Day		n.s	n.s	n.s	n.s	n.s	n.s	n.s	<0.05	<0.01	<0.05	<0.05
	Sub × Day		n.s	n.s	n.s	n.s	n.s	n.s	n.s	<0.01	n.s	n.s	n.a
	Soil × Sub × Day		<0.01	n.s	n.s	n.s	n.s	<0.05	n.s	<0.001	n.s	n.s	n.a
	DOC, dissolved organic C: IN, inorganic N: Resin P, Resin-extractable P: HCl-P is 1M HCl-extractable P: MBC glucose-derived, Microbial biomass C derived from glucose: MBC SOM-derived, Microbial biomass C derived from SOM: MBP, microbial biomass P: MBC: MBP is their molar-based ratio: PHOS, microbial P-acquired enzyme activity.

### Sheet: Table S7
	Table S7. Chemical properties in HP and LP soils at 2 and 20 days after incubation (mean ± SD, n =4, but n =3 in LP Ctr due to an operational error during the experiment). Statistical significances showed in Table S6. Different letters indicate significant differences according to Tukey's HSD post-hoc test.
	Treatment		pH(CaCl2）						DOC						IN						Resin P						HCl-P
									(mg C kg–1)						(mg N kg–1)						(mg P kg–1)						(g P kg–1)
			Day2			Day20			Day2			Day20			Day2			Day20			Day2			Day20			Day2			Day20
	HP	Ctr	5.30	(0.02)	a	5.29	(0.02)	a	22.66	(3.21)	c	22.21	(1.59)	b	29.5	(2.81)	c	36.26	(2.84)	c	97.97	(9.57)	a	92.86	(0.98)	ab	1.98	(0.039)	b	1.94	(0.073)	ab
		glc	5.31	(0.02)	a	5.3	(0.01)	a	24.21	(1.47)	bc	18.48	(3.48)	b	3.47	(0.17)	e	17.63	(0.17)	d	107.53	(4.83)	a	101.6	(8.79)	a	2	(0.007)	b	2.01	(0.095)	ab
		glcN	5.22	(0.01)	b	5.22	(0.01)	b	24.48	(4.91)	bc	22.04	(2.57)	b	39.64	(2.72)	b	50.5	(2.72)	b	107.8	(10.23)	a	98.51	(8.05)	a	2.04	(0.098)	b	2.04	(0.218)	ab
	LP	Ctr	4.44	(0.01)	d	4.45	(0.01)	c	35.57	(3.74)	ab	24.97	(17.97)	a	30.13	(1.02)	c	38.83	(2.47)	c	23.85	(1.33)	b	18.21	(3.12)	ac	0.41	(0.038)	a	0.44	(0.073)	ab
		glc	4.53	(0.01)	c	4.47	(0.01)	c	39.8	(3.59)	a	32.89	(1.77)	a	9.61	(0.78)	d	15.04	(1.63)	d	22.98	(3.38)	b	17.77	(0.72)	bc	0.45	(0.040)	a	0.45	(0.040)	ab
		glcN	4.45	(0.01)	d	4.37	(0.01)	d	41.21	(6.27)	a	36.74	(2.97)	a	45.95	(1.45)	a	60.43	(2.85)	a	20.94	(1.29)	b	13.03	(1.56)	c	0.38	(0.050)	a	0.45	(0.074)	b
	DOC, dissolved organic C: IN, inorganic N: Resin P, Resin-extractable P: HCl-P is 1M HCl-extractable P.
